# Expression of ERV3-1 in Leukocytes of Acute Myelogenous Leukemia Patients

**DOI:** 10.1101/2020.09.16.300905

**Authors:** So Nakagawa, Masaharu Kawashima, Yuji Miyatake, Kai Kudo, Ryutaro Kotaki, Kiyoshi Ando, Ai Kotani

## Abstract

Acute myelogenous leukemia (AML) is one of the major hematological malignancies. In the human genome, several have been found to originate from retroviruses, and some of which are involved in progression of various cancers. Hence, to investigate whether retroviral-like genes are associated with the development of AML, we conducted a transcriptome sequencing analysis of 12 retroviral-like genes of 150 AML patients using The Cancer Genome Atlas database. We found high expression of ERV3-1, an envelope gene of endogenous retrovirus group 3 member 1. In particular, blood and bone marrow cells of the myeloid lineage in AML patients, exhibited higher expression of ERV3-1 than those of the monocytic AML lineage. We also examined the protein expression of ERV3-1 by immunohistochemical analysis and found expression of ERV3-1 protein in 7 out of 12 AML patients, with a particular concentration observed at the membrane of some leukemic cells. Transcriptome analysis further suggested that upregulated ERV3-1 expression may be associated with chromosome 8 trisomy as anomaly was found to be more common among the high expression group compared to the low expression group. However, this finding was not corroborated by the immunohistochemical data. This discrepancy may have been caused, in part, by the small number of samples analyzed in this study. Although the precise associated molecular mechanisms remain unclear, our results suggest that ERV3-1 may be involved in AML development.

**Highlights:**

- Expression of 12 retroviral-like genes in the human genome were analyzed using transcriptome data of 150 acute myelogenous leukemia (AML) patients.
- ERV3-1, an envelope gene of endogenous retrovirus group 3 member 1, was found to uniquely show high expression level.
- Morphologic characteristics and chromosomal abnormalities are found to be related with the expression of ERV3-1.
