## Supplementary data for "Expression of ERV3-1 in Leukocytes of Acute Myelogenous Leukemia Patients"

### Sheet: Table S1
Table S1. TPM scores of 11 retroviral-like genes obtained from 150 TCGA-LAML samples.
ID	ERV3-1	ERVFRD-1	ERVK13-1	ERVMER34-1	ERVV-1	ERVV-2	ERVW-1	PEG10	RTL1	LDOC1	ARC	ZCCHC16
TCGA-AB-2805	48.4408	3.58165	17.4388	0	0.021813	0	3.73596	0.080539	0	0.08591	0.336563	0
TCGA-AB-2806	133.936	10.9229	5.67921	0	0.041607	0.022691	3.07419	0.164315	0.002478	0.158366	13.0883	0
TCGA-AB-2808	36.1388	4.11922	7.43873	0.135783	0.039404	0	1.8446	0.034932	0.004837	0.138655	0	0
TCGA-AB-2810	10.4528	0.584699	6.50666	0.047916	0.074254	0	0.174384	0.043224	0.010247	0.222489	0.921936	0
TCGA-AB-2811	16.3494	0.769976	2.6794	0.024142	0.038775	0	0.009994	0.057166	0	0.430413	1.09071	0
TCGA-AB-2812	42.5702	5.87522	7.20229	0.180742	0.052823	0.058725	1.79292	0.048381	0.002927	0	0.457254	0
TCGA-AB-2813	33.0282	2.76246	9.79719	0	0.109418	0	2.72777	0.149013	0.000604	2.12379	0.153719	0
TCGA-AB-2814	36.2038	3.40923	11.6533	0.244624	0.008186	0.049118	3.07324	8.67797	0.00224	21.4916	0.644031	0
TCGA-AB-2815	24.6063	2.4537	8.20021	0.026375	0.050733	0.019879	1.76852	0.042935	0.036642	0.484575	3.05348	0
TCGA-AB-2817	35.6849	8.79953	11.8692	0.061102	0	0	1.36027	1.34395	0.006937	1.16657	1.99189	0
TCGA-AB-2818	30.1109	2.41678	9.90263	0	0.064159	0	3.34777	0.349112	0.09895	0.8792	0.12953	0
TCGA-AB-2819	22.9836	3.75111	2.49788	1.8701	0.035773	0.002349	0.746637	0.164805	0.006684	0.542313	9.18337	0
TCGA-AB-2820	59.4905	1.62516	14.9026	0	0.039366	0.078429	3.6587	0.408677	0.016008	16.0218	1.30241	0
TCGA-AB-2821	103.173	3.34566	14.063	0.034614	0.010151	0	2.95829	0.419953	0.399126	16.1209	0.929027	0.021676
TCGA-AB-2822	165.673	0.63615	9.8651	0.133466	0.036805	0	2.54223	0.22985	0	0.43308	0.273967	0
TCGA-AB-2825	20.2752	2.93476	12.8077	0	0.004609	0	5.59452	0.177197	0	0.176143	0.955973	0
TCGA-AB-2826	10.287	1.47068	6.03067	0	0.065866	0	1.39897	0.160794	0.002456	0.050045	0	0
TCGA-AB-2828	16.9315	4.03821	8.79269	0	0.019118	0	2.40269	0.106453	0.041908	0	1.39717	0.008251
TCGA-AB-2830	51.7846	4.12195	15.1004	0.834692	0.021314	0	1.52524	0.486124	0	2.39105	0.186973	0
TCGA-AB-2834	11.1256	1.45333	6.76265	0	0.032397	0.102359	0.96265	0	0.00361	0.55094	0.014179	0
TCGA-AB-2835	15.2794	1.80931	10.1166	0	0.001727	0	0.684761	0.159486	0	0.492287	0.176371	0.020527
TCGA-AB-2836	36.7552	3.58279	12.3878	0	0.037242	0	1.38549	0.350803	0.010148	0.730685	0.249009	0
TCGA-AB-2839	42.8483	10.715	8.39176	0.051508	0.062574	0.077376	2.50523	0	0.005906	0.119831	0.600494	0
TCGA-AB-2842	21.3571	1.41883	5.31412	0	0.035532	0.029856	2.22342	0.069322	0.001166	0.246107	0.007003	0
TCGA-AB-2843	33.7066	6.62296	6.76728	0	0.003235	0.039595	1.56044	3.16452	0	13.6058	0.560942	0
TCGA-AB-2844	42.4208	2.96889	8.36802	0.009305	0.010063	0.016339	1.64343	0.064673	0.011284	0.328329	0.375062	0
TCGA-AB-2845	59.1211	2.16544	8.62537	0	0.038616	0	2.64116	0.161171	0.042604	0.304469	0.031995	0
TCGA-AB-2846	58.167	4.65087	9.71775	0	0.01878	0	1.76849	0.056875	0.001014	0.703893	1.45486	0
TCGA-AB-2847	34.2511	11.5724	10.8634	0.105172	0.047933	0.031681	1.481	0.224678	0.091112	0.603153	1.20233	0
TCGA-AB-2849	38.7081	11.8714	16.5386	0.064263	0.05877	0.03144	3.09008	0.075842	0.027532	0.259495	0.682161	0
TCGA-AB-2851	28.2536	3.16091	12.232	0	0.008269	0	2.77402	0.24783	0.07835	0.821858	0.419844	0
TCGA-AB-2853	29.3376	4.11423	7.14238	0.183318	0.031553	0	1.3926	0.10309	0.006755	0.14782	0.181871	0
TCGA-AB-2856	4.66357	1.96002	4.61271	0	0.040102	0	0.26934	0.020499	0	0.645594	0.062359	0
TCGA-AB-2857	30.8557	7.05291	10.6075	0.353682	0.05807	0.041653	0.718139	1.02577	0.349651	10.8311	0.460577	0
TCGA-AB-2858	80.2312	17.8749	8.09131	0.126662	0.008445	0	1.34169	0.057704	0.002987	1.40893	2.25265	0
TCGA-AB-2859	21.0006	6.12294	12.2309	0.120734	0.019727	0	3.01672	0.043268	0.28234	2.92082	0.433216	0
TCGA-AB-2861	26.9785	1.95615	9.30528	0.078108	0.015664	0	4.08981	0.047116	0.001023	0.636356	0.897956	0
TCGA-AB-2863	68.945	1.38769	11.8388	0.273222	0.054107	0.007093	1.31466	0.072885	0	3.81095	0.252687	0
TCGA-AB-2865	13.0016	5.41629	13.5477	0.175764	0.054326	0	1.74299	0.077916	1.70273	2.33081	4.36119	0
TCGA-AB-2866	22.2383	2.42347	9.83661	0	0.026037	0	1.63365	0.074106	0.003855	0.802558	0.664393	0
TCGA-AB-2867	48.4995	2.40633	7.10836	0	0.076428	0.042648	1.87207	0.8419	0.00216	1.15298	0	0
TCGA-AB-2869	46.551	7.85298	11.2117	0.183627	0.04345	0.005913	3.45092	0.143339	0.08476	0.721094	0.448861	0
TCGA-AB-2870	35.5174	2.40981	12.1075	0	0.009646	0.024124	3.77329	0.150722	0.023329	0.728842	4.77795	0
TCGA-AB-2871	58.5257	6.97348	12.1441	0.242897	0.041656	0	3.60506	0.753059	1.44309	4.79154	0.708719	0
TCGA-AB-2873	10.9671	3.33397	18.8523	0.17691	0.075713	0	3.69318	0.426105	0.003392	1.31387	0.060314	0
TCGA-AB-2874	36.2581	3.02046	9.2328	0.201386	0.020739	0	1.76384	0.059249	0.049607	0.063141	0.289388	0
TCGA-AB-2875	79.4788	6.98402	8.97318	0.052455	0.033986	0	2.56008	0.225002	0.004481	1.27393	2.99375	0
TCGA-AB-2876	35.0812	1.10156	8.13766	0	0.034204	0	1.86418	0.103802	0.005883	0.201866	0.054356	0
TCGA-AB-2877	70.772	3.29111	15.7197	0.034841	0.01708	0	1.34142	0.046189	0.00415	0.727632	0.771493	0
TCGA-AB-2878	24.429	1.74742	7.01842	0.273306	0.017047	0.024614	0.8259	0.243453	0.405891	7.47086	0.538666	0
TCGA-AB-2881	31.7577	2.09028	9.77187	0.016931	0.061629	0	3.09196	0.552087	0.019665	1.06005	1.837	0
TCGA-AB-2882	39.4715	14.5969	16.796	0.187932	0.055748	0.03938	1.63205	0.253362	0.035474	4.4338	0.26106	0
TCGA-AB-2883	27.1237	2.50842	6.53124	0.147349	0.12309	0.135859	2.87019	0.0544	0	0.734742	0.126857	0
TCGA-AB-2884	22.2476	2.7476	16.1504	0	0.009176	0	1.67595	0.265481	0.003089	1.31243	0.110675	0
TCGA-AB-2885	47.3381	9.84246	15.7422	0.087404	0.137928	0	2.4329	0.11962	0.000844	33.6676	2.86486	0
TCGA-AB-2886	127.411	7.47996	9.51728	0	0.101978	0.012637	3.29453	0.127954	0.004054	0.767152	11.9185	0
TCGA-AB-2888	30.2954	2.62941	13.2872	0.015352	0	0	1.27389	0.185677	0.003756	2.93342	1.24449	0
TCGA-AB-2889	37.4128	2.68575	7.51876	0	0.011167	0	2.01421	0.060529	0.017626	7.13862	1.63247	0
TCGA-AB-2890	80.5045	8.81677	12.5766	0	0.009324	0.007967	2.71129	2.44818	0.024116	4.40182	0.472441	0
TCGA-AB-2892	19.0355	1.9517	4.14853	0.052405	0.023882	0.11484	1.77852	0.071356	0	4.06752	3.57334	0
TCGA-AB-2893	4.82085	0.334883	3.48964	0.211177	0.008861	0.008633	0.247243	0.024553	0.045576	0.313649	0.046819	0
TCGA-AB-2894	34.7708	1.06213	14.3554	0.131032	0.007991	0.010111	3.12165	0.12001	0.001211	0.368751	0.218675	0
TCGA-AB-2895	90.1149	8.1132	16.2875	0.151103	0.029967	0.022795	4.80387	0.073777	0.417386	0.151882	1.25428	0
TCGA-AB-2896	60.7561	4.9276	8.5014	0	0.049708	0	2.38303	0.025031	0	0.226553	0.330463	0
TCGA-AB-2898	92.5463	2.41241	17.9459	0.077015	0.07305	0.024043	3.85934	0.273555	0.397856	1.2906	0.682763	0
TCGA-AB-2899	41.9895	8.47731	17.6427	0	0.63692	0.244784	2.80123	25.8747	0.069392	20.4732	3.38347	0
TCGA-AB-2900	31.6302	2.81592	8.71153	0.03316	0.017506	0	1.29615	0.201124	0.117466	0.295325	3.07733	0
TCGA-AB-2901	57.0589	7.63894	8.01544	0.350217	0.011035	0	3.3978	94.6534	0.024423	0	11.2794	0
TCGA-AB-2908	78.1445	1.16839	8.09095	0.047305	0.053917	0	0.909607	0.045134	0.003638	2.05965	1.84491	0
TCGA-AB-2910	35.7188	1.26256	7.6835	0.557777	0.042902	0	1.81578	0.126954	0	5.74819	1.18438	0.023535
TCGA-AB-2911	23.9868	1.98997	10.3014	0	0.066403	0	2.24409	0.471991	0.003116	0.520279	0.551632	0.063101
TCGA-AB-2912	73.5758	8.89882	12.175	0	0	0	3.25339	4.82264	0	0	1.61451	0
TCGA-AB-2913	73.2177	11.6942	10.2297	0.087544	0.072776	0	2.25484	0.04731	0.039414	0.036443	0.525831	0
TCGA-AB-2914	40.0275	2.03988	6.61863	0	0.03912	0	3.87213	0.141519	0	0.071618	3.04357	0
TCGA-AB-2915	34.2876	4.18192	6.96545	0.046387	0.010639	0	0.91245	0.157074	0	0.664554	0.681396	0
TCGA-AB-2916	25.8811	3.70261	12.7844	0	0.025957	0.012335	3.35642	0.39145	0.012988	5.57886	1.75204	0
TCGA-AB-2917	6.87536	17.4045	13.7553	0	0.035144	0.06064	1.31476	0.06442	0.325456	11.6047	0.223771	0
TCGA-AB-2919	158.732	3.32206	16.3114	0.057269	0.056665	0	4.24838	0.035711	0.010522	0.34137	0.429251	0
TCGA-AB-2924	53.9888	3.68301	11.7773	0	0.016159	0	3.37985	0.064919	0.018358	0.292268	0.025223	0
TCGA-AB-2925	8.59259	2.44765	3.26574	0	0.037513	0.061156	0.575094	0.026758	0	0.042865	0.155829	0
TCGA-AB-2927	43.6543	2.54946	10.6666	0.076431	0.136685	0.13459	2.05753	2.73261	0.023877	44.3919	4.73728	0
TCGA-AB-2929	17.6805	9.76769	13.1816	0	0.041848	0	2.41165	0.270051	0.003888	0.898264	0.469159	0
TCGA-AB-2931	95.9173	2.92597	6.99929	0.209972	0.014433	0.011192	1.95009	0.060533	0.06157	0.227303	1.25441	0
TCGA-AB-2933	18.2798	4.28684	9.34084	0.121275	0.036015	0.030778	2.02416	0.149554	0.06799	9.56366	0.091792	0
TCGA-AB-2934	56.168	1.20587	13.0898	0	0.069681	0	1.98051	0.176515	0.056397	3.70072	0.090375	0
TCGA-AB-2935	65.2427	4.93005	14.2438	0.162694	0.276922	0.127677	1.26146	0.233243	0.474871	9.03781	1.88373	0
TCGA-AB-2936	110.372	0.987046	25.2265	0	0.033895	0	3.54191	25.3232	0.004172	6.14239	0.803969	0
TCGA-AB-2937	9.68729	7.53606	2.92472	0.079072	0.020135	0.047471	0.681673	0.010522	0.001456	0.613189	10.8903	0
TCGA-AB-2938	43.7422	1.07016	7.76486	0.404625	0.260293	0.126866	2.04268	0.288152	0.087929	2.33992	0.07772	0
TCGA-AB-2939	135.516	11.9047	11.4142	0	0.021606	0.02427	1.72955	0.057825	0.037259	0.212081	0.541454	0
TCGA-AB-2942	31.4777	2.55552	7.18261	0	0.030728	0.013389	2.02747	0.115889	0	1.31582	2.19773	0
TCGA-AB-2948	32.245	2.76168	11.9332	0.231386	0.029188	0	1.35145	0.162702	0.03127	5.93696	0.209536	0
TCGA-AB-2949	36.8234	13.6359	10.1215	0	0.019105	0	1.33845	0.044024	0.210561	19.8844	3.84032	0
TCGA-AB-2950	54.8814	9.75369	6.21056	1.10985	0.008931	0.006245	2.31961	0.187081	0.006129	0.404144	6.40629	0
TCGA-AB-2952	16.0513	0.579002	14.5315	0.063139	0.019201	0	0.470994	0.203891	0.041303	4.61637	2.4229	0
TCGA-AB-2955	82.7899	6.29562	12.9841	0	0.081291	0	4.10581	0.037991	0.003879	0.085413	0	0
TCGA-AB-2956	40.0158	1.82425	11.4467	1.06665	0.030526	0	2.48887	2.84296	0.00095	0.761413	0.080852	0
TCGA-AB-2959	48.1103	7.69	19.8089	0	0.081073	0	3.4274	0.019973	0.013114	15.4842	0.737526	0
TCGA-AB-2963	15.0588	2.0466	5.95286	0.604109	0.047639	0	1.20507	0.028416	0.005961	0.040484	0.282112	0
TCGA-AB-2965	23.0539	3.22956	6.93982	0	0.047206	0.016017	2.37938	0.105144	0.280159	0.182388	0.055787	0.062392
TCGA-AB-2966	103.407	2.52163	10.6253	0.150579	0.041994	0.056131	4.507	0.104511	0	0.189786	0	0
TCGA-AB-2970	44.5172	3.83869	12.5387	0.053745	0.041544	0.048755	1.97591	0.211322	0.123774	0.903225	0.031019	0
TCGA-AB-2971	38.183	3.19106	17.1593	0.036995	0.053124	0.024452	4.50839	0.097118	0.000975	1.8423	0.078918	0
TCGA-AB-2973	21.8674	1.67406	11.9533	0	0.0698	0	1.97523	0.4617	0.007528	0.694924	0.187698	0
TCGA-AB-2976	23.5387	6.10771	11.1763	0.123376	0.032562	0	2.13344	0.179497	0	0.059503	0.377377	0
TCGA-AB-2977	7.27294	0.101017	3.26161	0	0.011747	0	0.161817	0.025311	0	1.87352	0.754653	0
TCGA-AB-2979	27.7389	2.4416	13.1662	0	0.015607	0	1.16442	0.253977	0	0.940763	0.048648	0
TCGA-AB-2981	38.9997	3.31287	9.71419	0.021633	0.019534	0	1.76596	0.098316	0	0.230624	0.498257	0
TCGA-AB-2983	53.2649	7.2903	11.7227	0.06348	0.020656	0.030321	2.51239	0.147344	0.007034	1.43432	0.872894	0
TCGA-AB-2984	10.0632	0.505473	3.08876	0	0.042266	0.046156	0.201357	0.031284	0	0.093893	0.281618	0
TCGA-AB-2986	13.5882	3.12716	2.11476	0	0.049233	0	0.11144	0.081545	0.066241	1.10614	0.448924	0
TCGA-AB-2987	5.69563	2.66154	7.57242	0	0.097453	0.041088	1.56048	1.30824	0.040409	2.51761	0.564805	0
TCGA-AB-2988	52.0006	3.05464	12.8722	0.20743	0.024147	0	2.13423	0.158112	0	0.587977	0.759435	0
TCGA-AB-2990	41.2514	1.97649	9.20519	0.130539	0.014235	0	0.697623	0.572942	0.002366	1.2444	0.325877	0
TCGA-AB-2992	105.713	3.53091	16.7033	0	0	0	1.69963	0.101568	0	2.0296	0.162866	0
TCGA-AB-2995	20.1421	4.0908	13.193	0.746223	0	0	2.16822	0.695328	0.742782	30.5572	0.418866	0
TCGA-AB-2996	54.6188	6.33745	14.7675	0.201666	0.0185	0	2.32631	10.1823	0.003021	2.15158	0.262149	0
TCGA-AB-3000	81.047	3.66857	7.91082	0	0.03513	0.054041	2.28819	0.024593	0.006026	0.05259	0	0
TCGA-AB-3002	38.3981	1.99447	12.1449	0.143394	0	0	0.719157	0.257189	0.001523	0.493572	2.32437	0
TCGA-AB-3008	52.3652	1.82469	9.07228	0.049962	0.009332	0	1.99298	0.01412	0.004558	0.463769	0	0
TCGA-AB-3009	26.289	15.5304	7.25755	0.797421	1.31527	0.377514	4.69023	0.086811	0	0.704434	0.950449	0
TCGA-AB-3011	163.224	5.42707	17.3282	0.254364	0.010134	0	3.87733	0.232707	0	1.13816	0.187864	0
TCGA-AB-2823	33.0391	4.61441	6.76609	0.073543	0.06047	0.014937	1.49066	0.03306	3.06854	0.174226	1.48708	0
TCGA-AB-2840	60.8174	5.01824	14.7878	0	0	0	1.99436	0.04135	3.93631	0.210897	0.201886	0
TCGA-AB-2841	39.5042	1.14967	12.8725	0	0.030845	0	0.345459	0.06085	0.992209	0.261575	0.010027	0
TCGA-AB-2862	27.7115	5.62521	6.8818	0.062003	0.012242	0.12169	0.879827	0.242186	0.022254	0.56531	0.303025	0.082226
TCGA-AB-2872	72.9652	3.61754	13.911	0.152109	0.023698	0	6.39896	0.197126	2.60932	0.617592	0.131086	0
TCGA-AB-2897	44.3537	9.56529	11.3367	0.029989	0.055961	0	2.51687	0.026012	1.40462	0.313843	0.180145	0.089746
TCGA-AB-2980	36.4044	4.14838	6.43618	0.054459	0.056076	0.013442	0.792507	0.068312	2.67121	0.787444	0.465277	0.029277
TCGA-AB-2982	53.1808	6.38919	8.98117	0	0.042605	0	1.43559	1.07511	0.116382	3.27128	0.251626	0
TCGA-AB-2991	70.9673	5.80742	7.60221	0	0.000831	0.037185	0.825317	0.11986	2.89937	0.632642	1.69735	0.035744
TCGA-AB-2994	87.9239	4.11566	15.713	0.036237	0.016512	0	2.97782	0.169818	1.29558	1.22883	0.238127	0
TCGA-AB-2998	83.579	4.2762	7.79182	0.086437	0.023285	0	2.28328	0.095445	0.003587	0.117051	0.230853	0
TCGA-AB-2999	51.6982	7.14893	8.43356	0	0.001657	0	1.05865	0.188266	2.9997	1.19822	0.05174	0.093754
TCGA-AB-3001	42.8961	8.41455	9.97307	0.119104	0.043094	0.14969	1.59499	0.222255	14.0236	1.58003	0.209377	0.105048
TCGA-AB-3007	52.833	20.0908	9.64237	0.062619	0.005066	0	2.37086	0.307882	0.229047	0.372146	4.43168	0
TCGA-AB-3012	49.4061	15.5372	6.58665	0.025155	0.060422	0	0.503682	0.079422	7.6163	0.738107	0.12659	0.052356
TCGA-AB-2941	30.1641	7.52449	10.541	3.90017	0.708691	0.329942	1.22223	0.246665	0.891908	13.371	0.730696	0
TCGA-AB-2891	41.4729	2.18785	12.4525	0.107212	0.015603	0.039598	1.9389	0.288899	0	0.773788	0.810769	0
TCGA-AB-2918	69.6141	0.978481	6.23632	0	0.041801	0	0.738778	0.052733	0.033223	0.245835	0.458686	0
TCGA-AB-2921	40.1659	4.36296	7.94657	0	0.015351	0	0.73854	0.17617	0	0.774777	0.019881	0
TCGA-AB-2928	48.1415	5.79296	16.4544	0.079082	0.017129	0	2.16843	0.143636	0	34.6126	1.18017	0
TCGA-AB-2930	43.9234	2.31709	9.84365	0	0.023745	0.037132	2.00469	0.095835	0	0.259217	0.049038	0
TCGA-AB-2932	27.0656	1.82785	7.66282	0.039628	0.049906	0.030114	1.48371	0.053621	0	0.271178	0.461839	0
TCGA-AB-2940	65.9402	4.54319	6.89864	0	0.026245	0	2.29579	0.215251	0	1.0155	0.131574	0
TCGA-AB-2943	50.0096	1.01833	16.4613	0.022804	0.008015	0.043038	1.84424	0.720045	0.033049	2.45035	0.455713	0
TCGA-AB-2944	113.031	10.232	13.5521	0	0.01814	0.039157	2.25163	0.028896	0.008564	0.188368	3.39169	0
TCGA-AB-2975	36.2632	3.34143	11.9678	0.063089	0.024308	0.008824	1.70362	0.153232	0.050957	0.089616	0.118763	0
TCGA-AB-2880	5.82261	2.69003	3.41016	0	0.131748	0	1.87478	0.100982	0.00270252	0.219655	0.093575	0
TCGA-AB-2946	6.2705	1.90969	3.50236	0	0.0199609	0	1.97026	0.152549	0.0105836	0.806231	0.0507496	0

### Sheet: Table S2
Table S2. Clinical data obtained from 150 TCGA-LAML samples.
ID	ERV3-1 (log2(TPM+1))	cytogenetic risk	age_at_initial_pathologic_diagnosis	cytogenetic_abnormality	gender	leukemia_french_american_british_morphology_code	lab_procedure_hemoglobin_result_specified_value	lab_procedure_leukocyte_result_unspecified_value	lab_procedure_monocyte_result_percent_value	lab_procedure_platelet_result_specified_value	t (8;21)	t (15;17)	trisomy 8	FLT3 mutation	IDH1 mutation	NPM mutation
TCGA-AB-2805	5.62763	Intermediate/Normal	77	Normal	MALE	M0 Undifferentiated	9	92	34	105	N	N	N	N	P	N
TCGA-AB-2806	7.07613	Favorable	46	t (8;21)	MALE	M1	9	29	0	90	P	N	N	N	N	N
TCGA-AB-2808	5.21486	Intermediate/Normal	23	Normal	MALE	M2	7	32	9	38	N	N	N	N	N	N
TCGA-AB-2810	3.51763		76		FEMALE	M2	10	62	2	32				N	P	P
TCGA-AB-2811	4.11681	Intermediate/Normal	81	Normal	MALE	M4	11	91	20	32	N	N	N	P	N	P
TCGA-AB-2812	5.44527	Intermediate/Normal	25	Normal	FEMALE	M2	11	34	0	23	N	N	N	P	N	N
TCGA-AB-2813	5.08866	Poor	78	Complex (greater than or equal to 3 distinct abnormalities)|del (5q) / 5q-	MALE	M4	10	10	25	98	N	N	N	N	N	N
TCGA-AB-2814	5.21738	Intermediate/Normal	39	del (5q) / 5q-	FEMALE	M0 Undifferentiated	10	2	9	215	N	N	N	N	N	N
TCGA-AB-2815	4.67843	Favorable	49	inv (16)	MALE	M4	8	57	26	14	N	N	N	N	N	N
TCGA-AB-2817	5.19711	Poor	64	Normal|del (7q) / 7q-	MALE	M2	13	77	2	19	N	N	N	N	N	N
TCGA-AB-2818	4.95935	Intermediate/Normal	62	Normal	FEMALE	M2	11	75	7	110	N	N	N	P	N	P
TCGA-AB-2819	4.58398	Favorable	52	Normal|t (8;21)	FEMALE	M2	9	4	8	22	P	N	N	N	N	N
TCGA-AB-2820	5.91864	Poor	76	Complex (greater than or equal to 3 distinct abnormalities)|Trisomy 8	MALE	M0 Undifferentiated	9	15	1	85	N	N	P	N	N	N
TCGA-AB-2821	6.70284	Poor	64	Normal|Trisomy 8	MALE	M1	8	1	6	42	N	N	P	N	P	N
TCGA-AB-2822	7.38087	Poor	65	Trisomy 8	MALE	M0 Undifferentiated	9	3	4	16	N	N	P	N	N	N
TCGA-AB-2825	4.4111	Intermediate/Normal	31	Normal	FEMALE	M5	6	137	76	42	N	N	N	P	N	P
TCGA-AB-2826	3.49659	Intermediate/Normal	64	Normal	FEMALE	M4	10	132	0	15	N	N	N	N	P	P
TCGA-AB-2828	4.16443	Favorable	55		MALE	M4	8	22	0	65				N	N	N
TCGA-AB-2830	5.72205	Intermediate/Normal	64	Normal	FEMALE	M4	11	3	3	134	N	N	N	N	N	N
TCGA-AB-2834	3.59998	Intermediate/Normal	33		MALE	M4	10	26	37	111				P	N	N
TCGA-AB-2835	4.02497	Intermediate/Normal	48	Normal	MALE	M5	9	116	45	50	N	N	N	N	N	P
TCGA-AB-2836	5.2386	Intermediate/Normal	35	Normal	MALE	M4	8	53	33	44	N	N	N	N	N	P
TCGA-AB-2839	5.45445	Intermediate/Normal	51	Normal	FEMALE	M2	13	42	0	232	N	N	N	P	N	P
TCGA-AB-2842	4.48266	Intermediate/Normal	65		MALE	M4	12	2	6	27				N	N	N
TCGA-AB-2843	5.11714	Intermediate/Normal	77		MALE	M6	9	3	9	86				N	N	N
TCGA-AB-2844	5.44031	Intermediate/Normal	63		MALE	M2	12	17	0	23				P	N	N
TCGA-AB-2845	5.9098	Intermediate/Normal	37	Normal	FEMALE	M2	9	19	9	38	N	N	N	N	N	N
TCGA-AB-2846	5.88672	Favorable	57	inv (16)	FEMALE	M4	9	14	51	76	N	N	N	P	N	N
TCGA-AB-2847	5.13959	Intermediate/Normal	53	Normal|del (7q) / 7q-	MALE	M1	9	3	13	108	N	N	N	N	N	N
TCGA-AB-2849	5.31136	Intermediate/Normal	39		MALE	M0 Undifferentiated	10	5	1	175				N	N	N
TCGA-AB-2851	4.87054	Intermediate/Normal	66	Normal	FEMALE	M5	12	79	46	132	N	N	N	P	N	N
TCGA-AB-2853	4.92304	Intermediate/Normal	51	Normal	MALE	M1	12	104	2	23	N	N	N	P	N	N
TCGA-AB-2856	2.50171	Intermediate/Normal	63	Normal	MALE	M4	10	77	9	41	N	N	N	P	N	N
TCGA-AB-2857	4.99348	Poor	54	Complex (greater than or equal to 3 distinct abnormalities)|del (5q) / 5q-|del (7q) / 7q-	MALE	M6	9	2	1	9	N	N	N	N	N	N
TCGA-AB-2858	6.34396	Favorable	75	t (8;21)	FEMALE	M2	9	8	0	21	P	N	N	N	N	N
TCGA-AB-2859	4.45947	Intermediate/Normal	40	Normal	MALE	M2	10	8	2	95	N	N	N	N	N	P
TCGA-AB-2861	4.80625	Poor	76	Normal|Trisomy 8	MALE	M5	10	4	10	79	N	N	P	N	N	P
TCGA-AB-2863	6.12815	Poor	63	Trisomy 8	MALE	M1	8	46	0	11	N	N	P	N	P	N
TCGA-AB-2865	3.80752	Intermediate/Normal	75		MALE	M1	9	6	4	22				N	N	N
TCGA-AB-2866	4.53843	Intermediate/Normal	67	Normal	MALE	M1	10	31	6	141	N	N	N	N	P	N
TCGA-AB-2867	5.62934	Intermediate/Normal	66	Normal	FEMALE	M2	12	3	5	168	N	N	N	N	P	N
TCGA-AB-2869	5.5714	Intermediate/Normal	64	Normal	FEMALE	M2	10	3	2	41	N	N	N		N	N
TCGA-AB-2870	5.19051	Favorable	76	Normal|inv (16)	MALE	M1	8	34	21	21	N	N	N	N	N	N
TCGA-AB-2871	5.89544	Intermediate/Normal	51	Normal	MALE	M1	10	2	0	25	N	N	N	N	N	N
TCGA-AB-2873	3.581	Intermediate/Normal	51	Normal	FEMALE	M5	11	15	59	14	N	N	N	N	N	N
TCGA-AB-2874	5.21948	Poor	59	del (7q) / 7q-	MALE	M2	11	12	19	20	N	N	N	N	P	N
TCGA-AB-2875	6.33054	Favorable	43	t (8;21)	MALE	M2	11	4	4	67	P	N	N	P	N	N
TCGA-AB-2876	5.17318	Intermediate/Normal	45	Normal	FEMALE	M2	8	29	2	116	N	N	N	N	N	N
TCGA-AB-2877	6.16535	Intermediate/Normal	60		FEMALE	M1	9	12	0	45				P	P	P
TCGA-AB-2878	4.6684	Poor	47	Complex (greater than or equal to 3 distinct abnormalities)|del (5q) / 5q-|del (7q) / 7q-	FEMALE	M2	9	12	9	57	N	N	N	N	N	N
TCGA-AB-2881	5.03376	Favorable	48	Normal|inv (16)	FEMALE	M1	10	33	17	32	N	N	N	N	N	N
TCGA-AB-2882	5.33884	Poor	73	Normal|del (7q) / 7q-	FEMALE	M2	10	2	8	60	N	N	N	N	N	N
TCGA-AB-2883	4.81371	Poor	60	Normal|Complex (greater than or equal to 3 distinct abnormalities)|Trisomy 8	MALE	M5	9	7	12	93	N	N	P	N	N	N
TCGA-AB-2884	4.53901	Intermediate/Normal	44	Normal	FEMALE	M1	9	14	38	145	N	N	N	N	N	P
TCGA-AB-2885	5.59509	Poor	71	Complex (greater than or equal to 3 distinct abnormalities)|del (5q) / 5q-|del (7q) / 7q-	MALE	M0 Undifferentiated	8	5	0	48	N	N	N	N	N	N
TCGA-AB-2886	7.00463	Favorable	26	t (8;21)	MALE	M2	9	11	2	33	P	N	N	N	N	N
TCGA-AB-2888	4.96788	Favorable	57		MALE	M4	7	5	58	129				N	N	N
TCGA-AB-2889	5.26352	Favorable	55	inv (16)	MALE	M4	9	31	2	9	N	N	N	N	N	N
TCGA-AB-2890	6.34881	Poor	69	Normal	MALE	M0 Undifferentiated	11	6	1	61	N	N	N	N	N	N
TCGA-AB-2892	4.32449	Favorable	42	Normal|inv (16)	FEMALE	M4	10	38	34	12	N	N	N	N	N	N
TCGA-AB-2893	2.54123	Poor	45		MALE	M5	9	5	35	53				N	N	N
TCGA-AB-2894	5.16071	Poor	50	Normal|del (7q) / 7q-|t (9;11)	FEMALE	M5	10	7	4	136	N	N	N	N	N	N
TCGA-AB-2895	6.50962		41		FEMALE	M1	12	134	0	40				P	N	P
TCGA-AB-2896	5.94851	Intermediate/Normal	21	Normal	FEMALE	M5		93	4	73	N	N	N	P	N	P
TCGA-AB-2898	6.54761	Poor	69	Trisomy 8	FEMALE	M1	7	10	1	12	N	N	P	N	P	N
TCGA-AB-2899	5.42591	Intermediate/Normal	76	Normal	FEMALE	M4	11	3	22	166	N	N	N	N	N	N
TCGA-AB-2900	5.02814	Intermediate/Normal	70	Normal	MALE	M1	10	48	11	30	N	N	N	P	N	P
TCGA-AB-2901	5.85945	Poor	27	Complex (greater than or equal to 3 distinct abnormalities)|Trisomy 8	MALE	M2	9	90	3	87	N	N	P	N	P	N
TCGA-AB-2908	6.30642	Poor	81	Complex (greater than or equal to 3 distinct abnormalities)|del (5q) / 5q-	MALE	M2	10	2	5	39	N	N	N	N	N	N
TCGA-AB-2910	5.19845	Intermediate/Normal	61	Normal	FEMALE	M5	12	35	21	35	N	N	N	P	N	N
TCGA-AB-2911	4.64309	Poor	51	Normal|Complex (greater than or equal to 3 distinct abnormalities)	FEMALE	M4	11	50	39	21	N	N	N	N	N	N
TCGA-AB-2912	6.22064	Poor	63	Trisomy 8	MALE	M4	8	18	34	148	N	N	P	N	N	N
TCGA-AB-2913	6.21369	Poor	61	Normal|Trisomy 8	MALE	M0 Undifferentiated	13	62	1	25	N	N	P	P	N	P
TCGA-AB-2914	5.35852	Favorable	22	Normal|inv (16)	FEMALE	M2	11	52	14	149	N	N	N	P	N	N
TCGA-AB-2915	5.14109	Poor	73	Complex (greater than or equal to 3 distinct abnormalities)	FEMALE	M2	9	15	11	64	N	N	N	N	N	N
TCGA-AB-2916	4.74852	Intermediate/Normal	48		FEMALE	M4	9	12	32	351				N	N	N
TCGA-AB-2917	2.97735	Poor	41	Normal|Complex (greater than or equal to 3 distinct abnormalities)|del (7q) / 7q-	FEMALE	M0 Undifferentiated	12	48	9	71	N	N	N	N	N	N
TCGA-AB-2919	7.31951	Intermediate/Normal	54	Normal	FEMALE	M1	9	13	0	22	N	N	N	P	P	P
TCGA-AB-2924	5.78107	Intermediate/Normal	59	Normal	MALE	M4	9	30	34	18	N	N	N	P	N	P
TCGA-AB-2925	3.26192	Intermediate/Normal	57	Normal	MALE	M5	10	99	4	80	N	N	N	P	N	P
TCGA-AB-2927	5.48073	Intermediate/Normal	88	Normal	FEMALE	M1	10	3	20	156	N	N	N	N	N	N
TCGA-AB-2929	4.22346	Poor	71	Normal|Complex (greater than or equal to 3 distinct abnormalities)|del (7q) / 7q-	FEMALE	M0 Undifferentiated	9	6	2	50	N	N	N	N	N	N
TCGA-AB-2931	6.59868	Intermediate/Normal	75		MALE	M2	8	98	2	31				P	N	N
TCGA-AB-2933	4.26902	Intermediate/Normal	58	Normal	MALE	M4	9	101	7	57	N	N	N	N	N	N
TCGA-AB-2934	5.83714	Intermediate/Normal	65	Normal	MALE	M1	9	68	9	142	N	N	N	P	N	N
TCGA-AB-2935	6.04969	Poor	66	del (5q) / 5q-|del (7q) / 7q-	MALE	M4	8	2	25	37	N	N	N	N	N	N
TCGA-AB-2936	6.79924	Intermediate/Normal	61	Normal	FEMALE	M0 Undifferentiated	9	2	9	79	N	N	N	N	N	N
TCGA-AB-2937	3.41782	Favorable	36	t (8;21)	FEMALE	M1	9	43	0	66	P	N	N	N	N	N
TCGA-AB-2938	5.48356	Intermediate/Normal	76	Normal	MALE	M7	8	4	13	21	N	N	N	N	N	N
TCGA-AB-2939	7.09292	Poor	72	Complex (greater than or equal to 3 distinct abnormalities)|del (5q) / 5q-	MALE	M1	10	38	1	31	N	N	N	N	N	N
TCGA-AB-2942	5.02138	Favorable	67	Normal|inv (16)	FEMALE	M4	9	37	20	15	N	N	N	N	N	N
TCGA-AB-2948	5.05507	Intermediate/Normal	67	Normal	MALE	M4	9	26	25	64	N	N	N	N	P	N
TCGA-AB-2949	5.24121	Poor	58	Complex (greater than or equal to 3 distinct abnormalities)|del (7q) / 7q-|Trisomy 8	MALE	M0 Undifferentiated	10	47	6	55	N	N	P	N	P	N
TCGA-AB-2950	5.8043	Favorable	34	t (8;21)	FEMALE	M2	9	14	2	40	P	N	N	N	N	N
TCGA-AB-2952	4.09181	Poor	60	Complex (greater than or equal to 3 distinct abnormalities)|del (5q) / 5q-|del (7q) / 7q-|Trisomy 8	FEMALE	M1	8	16	14	90	N	N	P	N	N	N
TCGA-AB-2955	6.38871	Intermediate/Normal	56	Normal	FEMALE	M2	10	203	0	45	N	N	N	N	N	N
TCGA-AB-2956	5.35811	Intermediate/Normal	61	Normal|t (9;11)	MALE	M5	7	8	57	36	N	N	N	N	N	N
TCGA-AB-2959	5.61795	Intermediate/Normal	71	Normal	MALE	M0 Undifferentiated	11	1	2	86	N	N	N	N	P	N
TCGA-AB-2963	4.00529	Intermediate/Normal	56	Normal	MALE	M1	10	31	24	88	N	N	N	P	N	P
TCGA-AB-2965	4.5882	Intermediate/Normal	60	Normal	MALE	M4	8	68	2	174	N	N	N	P	N	P
TCGA-AB-2966	6.70607	Intermediate/Normal	57	Normal	FEMALE	M2	9	3	0	28	N	N	N	N	P	N
TCGA-AB-2970	5.50834	Intermediate/Normal	34	Normal	FEMALE	M4	11	20	20	152	N	N	N	P	N	N
TCGA-AB-2971	5.29215	Intermediate/Normal	76	Normal	FEMALE	M4	10	5	27	52	N	N	N	N	N	P
TCGA-AB-2973	4.51522	Intermediate/Normal	68	Normal	FEMALE	M4	8	15	30	79	N	N	N	N	P	P
TCGA-AB-2976	4.61699	Intermediate/Normal	53	Normal	MALE	M1	9	88	1	30	N	N	N	P	N	P
TCGA-AB-2977	3.0484	Intermediate/Normal	71	Normal	FEMALE	M2	8	36	8	44	N	N	N	N	P	N
TCGA-AB-2979	4.84493	Intermediate/Normal	30	Normal	FEMALE	M1	10	23	0	59	N	N	N	N	N	N
TCGA-AB-2981	5.32192	Intermediate/Normal	35	Normal	FEMALE	M5	9	72	29	19	N	N	N	P	P	P
TCGA-AB-2983	5.76195	Intermediate/Normal	45	Normal	MALE	M0 Undifferentiated	12	2	13	156	N	N	N	N	N	N
TCGA-AB-2984	3.46769	Intermediate/Normal	38	Normal	MALE	M1	9	40	0	19	N	N	N	N	P	P
TCGA-AB-2986	3.86673	Intermediate/Normal	31	Normal	FEMALE	M2	11	13	1	36	N	N	N	P	N	P
TCGA-AB-2987	2.74322	Intermediate/Normal	75	Normal|del (7q) / 7q-	FEMALE	M5	9	7	38	11	N	N	N	N	N	P
TCGA-AB-2988	5.72794	Intermediate/Normal	67	Normal	FEMALE	M1	13	46	10	71	N	N	N	P	N	P
TCGA-AB-2990	5.40093	Intermediate/Normal	51	Normal	MALE	M1	10	64	0	45	N	N	N	N	P	P
TCGA-AB-2992	6.73759	Intermediate/Normal	32	Normal	FEMALE	M1	9	5	0	39	N	N	N	N	P	P
TCGA-AB-2995	4.40204	Intermediate/Normal	63	Normal	MALE	M2	11	1	2	43	N	N	N
TCGA-AB-2996	5.7975	Intermediate/Normal	74	Normal	MALE	M2	9	3	6	118	N	N	N		N	N
TCGA-AB-3000	6.35838	Intermediate/Normal	25	Normal	MALE	M2	9	99	4	60	N	N	N	N	N	N
TCGA-AB-3002	5.30006	Intermediate/Normal	68	Normal	MALE	M2	7	6	7	96	N	N	N		P	N
TCGA-AB-3008	5.73783	Intermediate/Normal	22	Normal	MALE	M1	8	115	0	32	N	N	N	N	N	N
TCGA-AB-3009	4.77025	Intermediate/Normal	23	Normal	MALE	M4	12	27	0	23	N	N	N	N	N	N
TCGA-AB-3011	7.35952	Intermediate/Normal	21	Normal	FEMALE	M1	8	8	1	52	N	N	N	N	P	P
TCGA-AB-2823	5.08912	Favorable	61	t (15;17)	FEMALE	M3	12	86	0	22	N	P	N	P	N	N
TCGA-AB-2840	5.94994	Favorable	74	t (15;17)	MALE	M3	9	32	0	42	N	P	N	P	N	N
TCGA-AB-2841	5.34	Favorable	51	t (15;17)	FEMALE	M3	8	4	6	58	N	P	N	N	N	N
TCGA-AB-2862	4.84356	Intermediate/Normal	33	Normal	FEMALE	M3	9	1	0	38	N	N	N	P	N	N
TCGA-AB-2872	6.20877	Favorable	42	Complex (greater than or equal to 3 distinct abnormalities)|t (15;17)	MALE	M3	9	2	4	35	N	P	N	N	N	N
TCGA-AB-2897	5.50315	Favorable	50	Normal|t (15;17)	FEMALE	M3	10	3	35	27	N	P	N	N	N	N
TCGA-AB-2980	5.22514	Favorable	50	t (15;17)	MALE	M3	10	1	2	58	N	P	N	P	N	N
TCGA-AB-2982	5.75971	Favorable	29	Normal|t (15;17)	FEMALE	M3	9	1	16	29	N	P	N	N	N	N
TCGA-AB-2991	6.16927	Favorable	40	Trisomy 8|t (15;17)	FEMALE	M3	8		5	34	N	P	P	N	N	N
TCGA-AB-2994	6.4745	Favorable	25	t (15;17)	MALE	M3	10	8	3	18	N	P	N	P	N	N
TCGA-AB-2998	6.40223	Favorable	68	t (15;17)	FEMALE	M3	10	29	24	73	N	P	N	P	N	N
TCGA-AB-2999	5.71968	Favorable	62	Normal|t (15;17)	MALE	M3	9	1	5	15	N	P	N	P	N	N
TCGA-AB-3001	5.45602	Favorable	31	Normal|t (15;17)	FEMALE	M3	11	2	2	208	N	P	N	N	N	N
TCGA-AB-3007	5.75042	Favorable	35	Normal|del (7q) / 7q-|Trisomy 8|t (15;17)	MALE	M3	12	2	1	12	N	P	P	P	N	N
TCGA-AB-3012	5.65553	Favorable	53	t (15;17)	MALE	M3	9	1	2	46	N	P	N	N	N	N
TCGA-AB-2941	4.96181	Poor	73	Normal|del (5q) / 5q-|del (7q) / 7q-	MALE	Not Classified	9	59	1	11	N	N	N	N	N	N
TCGA-AB-2891	5.40847	Poor	42	Complex (greater than or equal to 3 distinct abnormalities)	MALE	M1	12	11	10	176	N	N	N	N	P	N
TCGA-AB-2918	6.14188	Poor	47	Trisomy 8	FEMALE	M1	10	81	4	53	N	N	P	P	N	N
TCGA-AB-2921	5.36338	Intermediate/Normal	56	Normal	FEMALE	M4	8	28	11	31	N	N	N	P	N	N
TCGA-AB-2928	5.61887	Poor	43	del (7q) / 7q-	FEMALE	M1	10	172	0	32	N	N	N	P	P	N
TCGA-AB-2930	5.4894	Intermediate/Normal	63	Normal	FEMALE	M2	10	28	5	69	N	N	N	P	N	N
TCGA-AB-2932	4.81073	Intermediate/Normal	62	Normal	MALE	M5	7	59	59	20	N	N	N	N	N	P
TCGA-AB-2940	6.0648	Intermediate/Normal	35	Normal	MALE	M2	8	34	9	88	N	N	N	N	N	N
TCGA-AB-2943	5.6727	Poor	70	Complex (greater than or equal to 3 distinct abnormalities)|del (5q) / 5q-	FEMALE	M1	8	1	4	82	N	N	N	N	N	N
TCGA-AB-2944	6.83329	Poor	48		MALE	M0 Undifferentiated	9	111	1	53				P	N	N
TCGA-AB-2975	5.21968	Intermediate/Normal	54	Normal	MALE	M2	8	68	3	87	N	N	N	N	N	N
TCGA-AB-2880	5.82261	Intermediate/Normal	24	Normal	MALE	M1	6	224	4	34	N	N	N	P	N	N
TCGA-AB-2946	6.2705	Intermediate/Normal	41		MALE	M2	9	43	22	51				N	N	N

### Sheet: Table S3
Table S3. Clinical data of ERV3-1 high and low groups.
ID	ERV3-1 (log2(TPM+1))	cytogenetic risk	age_at_initial_pathologic_diagnosis	cytogenetic_abnormality	gender	leukemia_french_american_british_morphology_code	lab_procedure_hemoglobin_result_specified_value	lab_procedure_leukocyte_result_unspecified_value	lab_procedure_monocyte_result_percent_value	lab_procedure_platelet_result_specified_value	t(8;21)	t(15;17)	trisomy8	FLT3 mutation	IDH1 mutation	NPM mutation
TCGA-AB-2822	7.38087	Poor	65	Trisomy 8	MALE	M0 Undifferentiated	9	3	4	16	N	N	P	N	N	N
TCGA-AB-3011	7.35952	Intermediate/Normal	21	Normal	FEMALE	M1	8	8	1	52	N	N	N	N	P	P
TCGA-AB-2919	7.31951	Intermediate/Normal	54	Normal	FEMALE	M1	9	13	0	22	N	N	N	P	P	P
TCGA-AB-2939	7.09292	Poor	72	Complex (greater than or equal to 3 distinct abnormalities)|del (5q) / 5q-	MALE	M1	10	38	1	31	N	N	N	N	N	N
TCGA-AB-2806	7.07613	Favorable	46	t (8;21)	MALE	M1	9	29	0	90	P	N	N	N	N	N
TCGA-AB-2886	7.00463	Favorable	26	t (8;21)	MALE	M2	9	11	2	33	P	N	N	N	N	N
TCGA-AB-2944	6.83329	Poor	48		MALE	M0 Undifferentiated	9	111	1	53				P	N	N
TCGA-AB-2936	6.79924	Intermediate/Normal	61	Normal	FEMALE	M0 Undifferentiated	9	2	9	79	N	N	N	N	N	N
TCGA-AB-2992	6.73759	Intermediate/Normal	32	Normal	FEMALE	M1	9	5	0	39	N	N	N	N	P	P
TCGA-AB-2966	6.70607	Intermediate/Normal	57	Normal	FEMALE	M2	9	3	0	28	N	N	N	N	P	N
TCGA-AB-2821	6.70284	Poor	64	Normal|Trisomy 8	MALE	M1	8	1	6	42	N	N	P	N	P	N
TCGA-AB-2931	6.59868	Intermediate/Normal	75		MALE	M2	8	98	2	31				P	N	N
TCGA-AB-2898	6.54761	Poor	69	Trisomy 8	FEMALE	M1	7	10	1	12	N	N	P	N	P	N
TCGA-AB-2895	6.50962		41		FEMALE	M1	12	134	0	40				P	N	P
TCGA-AB-2994	6.4745	Favorable	25	t (15;17)	MALE	M3	10	8	3	18	N	P	N	P	N	N
TCGA-AB-2998	6.40223	Favorable	68	t (15;17)	FEMALE	M3	10	29	24	73	N	P	N	P	N	N
TCGA-AB-2955	6.38871	Intermediate/Normal	56	Normal	FEMALE	M2	10	203	0	45	N	N	N	N	N	N
TCGA-AB-3000	6.35838	Intermediate/Normal	25	Normal	MALE	M2	9	99	4	60	N	N	N	N	N	N
TCGA-AB-2890	6.34881	Poor	69	Normal	MALE	M0 Undifferentiated	11	6	1	61	N	N	N	N	N	N
TCGA-AB-2858	6.34396	Favorable	75	t (8;21)	FEMALE	M2	9	8	0	21	P	N	N	N	N	N
TCGA-AB-2875	6.33054	Favorable	43	t (8;21)	MALE	M2	11	4	4	67	P	N	N	P	N	N
TCGA-AB-2908	6.30642	Poor	81	Complex (greater than or equal to 3 distinct abnormalities)|del (5q) / 5q-	MALE	M2	10	2	5	39	N	N	N	N	N	N
TCGA-AB-2946	6.2705	Intermediate/Normal	41		MALE	M2	9	43	22	51				N	N	N
TCGA-AB-2912	6.22064	Poor	63	Trisomy 8	MALE	M4	8	18	34	148	N	N	P	N	N	N
TCGA-AB-2913	6.21369	Poor	61	Normal|Trisomy 8	MALE	M0 Undifferentiated	13	62	1	25	N	N	P	P	N	P
TCGA-AB-2872	6.20877	Favorable	42	Complex (greater than or equal to 3 distinct abnormalities)|t (15;17)	MALE	M3	9	2	4	35	N	P	N	N	N	N
TCGA-AB-2991	6.16927	Favorable	40	Trisomy 8|t (15;17)	FEMALE	M3	8		5	34	N	N	P	N	N	N
TCGA-AB-2877	6.16535	Intermediate/Normal	60		FEMALE	M1	9	12	0	45				P	P	P
TCGA-AB-2918	6.14188	Poor	47	Trisomy 8	FEMALE	M1	10	81	4	53	N	N	P	P	N	N
TCGA-AB-2863	6.12815	Poor	63	Trisomy 8	MALE	M1	8	46	0	11	N	N	P	N	P	N
TCGA-AB-2819	4.58398	Favorable	52	Normal|t (8;21)	FEMALE	M2	9	4	8	22	P	N	N	N	N	N
TCGA-AB-2884	4.53901	Intermediate/Normal	44	Normal	FEMALE	M1	9	14	38	145	N	N	N	N	N	P
TCGA-AB-2866	4.53843	Intermediate/Normal	67	Normal	MALE	M1	10	31	6	141	N	N	N	N	P	N
TCGA-AB-2973	4.51522	Intermediate/Normal	68	Normal	FEMALE	M4	8	15	30	79	N	N	N	N	P	P
TCGA-AB-2842	4.48266	Intermediate/Normal	65		MALE	M4	12	2	6	27				N	N	N
TCGA-AB-2859	4.45947	Intermediate/Normal	40	Normal	MALE	M2	10	8	2	95	N	N	N	N	N	P
TCGA-AB-2825	4.4111	Intermediate/Normal	31	Normal	FEMALE	M5	6	137	76	42	N	N	N	P	N	P
TCGA-AB-2995	4.40204	Intermediate/Normal	63	Normal	MALE	M2	11	1	2	43	N	N	N
TCGA-AB-2892	4.32449	Favorable	42	Normal|inv (16)	FEMALE	M4	10	38	34	12	N	N	N	N	N	N
TCGA-AB-2933	4.26902	Intermediate/Normal	58	Normal	MALE	M4	9	101	7	57	N	N	N	N	N	N
TCGA-AB-2929	4.22346	Poor	71	Normal|Complex (greater than or equal to 3 distinct abnormalities)|del (7q) / 7q-	FEMALE	M0 Undifferentiated	9	6	2	50	N	N	N	N	N	N
TCGA-AB-2828	4.16443	Favorable	55		MALE	M4	8	22	0	65				N	N	N
TCGA-AB-2811	4.11681	Intermediate/Normal	81	Normal	MALE	M4	11	91	20	32	N	N	N	P	N	P
TCGA-AB-2952	4.09181	Poor	60	Complex (greater than or equal to 3 distinct abnormalities)|del (5q) / 5q-|del (7q) / 7q-|Trisomy 8	FEMALE	M1	8	16	14	90	N	N	P	N	N	N
TCGA-AB-2835	4.02497	Intermediate/Normal	48	Normal	MALE	M5	9	116	45	50	N	N	N	N	N	P
TCGA-AB-2963	4.00529	Intermediate/Normal	56	Normal	MALE	M1	10	31	24	88	N	N	N	P	N	P
TCGA-AB-2986	3.86673	Intermediate/Normal	31	Normal	FEMALE	M2	11	13	1	36	N	N	N	P	N	P
TCGA-AB-2865	3.80752	Intermediate/Normal	75		MALE	M1	9	6	4	22				N	N	N
TCGA-AB-2834	3.59998	Intermediate/Normal	33		MALE	M4	10	26	37	111				P	N	N
TCGA-AB-2873	3.581	Intermediate/Normal	51	Normal	FEMALE	M5	11	15	59	14	N	N	N	N	N	N
TCGA-AB-2810	3.51763		76		FEMALE	M2	10	62	2	32				N	P	P
TCGA-AB-2826	3.49659	Intermediate/Normal	64	Normal	FEMALE	M4	10	132	0	15	N	N	N	N	P	P
TCGA-AB-2984	3.46769	Intermediate/Normal	38	Normal	MALE	M1	9	40	0	19	N	N	N	N	P	P
TCGA-AB-2937	3.41782	Favorable	36	t (8;21)	FEMALE	M1	9	43	0	66	P	N	N	N	N	N
TCGA-AB-2925	3.26192	Intermediate/Normal	57	Normal	MALE	M5	10	99	4	80	N	N	N	P	N	P
TCGA-AB-2977	3.0484	Intermediate/Normal	71	Normal	FEMALE	M2	8	36	8	44	N	N	N	N	P	N
TCGA-AB-2917	2.97735	Poor	41	Normal|Complex (greater than or equal to 3 distinct abnormalities)|del (7q) / 7q-	FEMALE	M0 Undifferentiated	12	48	9	71	N	N	N	N	N	N
TCGA-AB-2987	2.74322	Intermediate/Normal	75	Normal|del (7q) / 7q-	FEMALE	M5	9	7	38	11	N	N	N	N	N	P
TCGA-AB-2893	2.54123	Poor	45		MALE	M5	9	5	35	53				N	N	N
TCGA-AB-2856	2.50171	Intermediate/Normal	63	Normal	MALE	M4	10	77	9	41	N	N	N	P	N	N

### Sheet: Table S4
Table S4. Comparison of cytogenetic abnormalities and genetic mutation in both ERV high and low groups.
Patients	Total (n=60)	ERV3 High (n=30)	ERV3 low (n=30)	P
t (8;21)				0.667
Yes	6	4	2
No	43	21	22
Unknown	11	5	6
t (15;17)				0.235
Yes	3	3	0
No	46	22	24
Unknown	11	5	6
trisomy 8				0.0232
Yes	9	8	1
No	40	17	23
Unknown	11	5	6
FLT3 mutation				0.567
Yes	17	10	7
No	42	20	22
Unknown	1	0	1
IDH1 mutation				0.761
Yes	14	8	6
No	45	22	23
Unknown	1	0	1
NPM mutation				0.0539
Yes	19	6	13
No	40	24	16
Unknown	1	0	1
